# Why woodiness repeatedly evolves—and disappears

**DOI:** 10.64898/2026.09.04.749323

**Authors:** Kasper P. Hendriks, Ihsan A. Al-Shehbaz, Dmitry A. German, Marcus A. Koch, Lydia van Slooten, Carlijn Kusse, Lisa J.M.A. Dominicus, Marit Kuijt, Lila E. Trepp, Sander van Zon, Elena Castillo-Lorenzo, Barış Özüdoğru, Andreas Berger, Michael D. Windham, Leopoldo Medina Domingo, Nora Walden, Christiane Kiefer, David S. Aukes, Darío J. Schiavinato, Edie Burns, C. Donovan Bailey, Raquel Negrão, Stanislav Španiel, Alexey P. Seregin, Hamid Moazzeni, Óscar Toro-Núñez, Vanessa R. Invernón, Atena Eslami-Farouji, Peter Heenan, Terezie Mandáková, Hongliang Chen, Martin A. Lysak, Natalia M. Shiyan, Nikolai M. Hay, Mats Thulin, Robert Vogt, Mathieu Chambouleyron, Steven B. Janssens, Marie Briggs, Michaela Schmull, Alan Forrest, Hang Sun, Alessia Guggisberg, Fred W. Stauffer, Pieter J. Winter, M. Eric Schranz, Lachezar A. Nikolov, Alexandre R. Zuntini, William J. Baker, Félix Forest, Olivier Maurin, Klaus Mummenhoff, Frederic Lens

## Abstract

Derived woodiness—the evolution of woody growth from herbaceous ancestors—has arisen hundreds of times across flowering plants, yet the environmental conditions associated with its repeated evolution remain poorly understood. Here, we analyse woodiness evolution in the mustard family (Brassicaceae; ∼4,150 species) using a time-calibrated phylogeny of 2,927 species, including 374 of the 385 known woody species, together with global growth-form and climatic niche data. We infer 231 independent origins of woodiness alongside 176 reversals to herbaceousness, indicating that woodiness evolves repeatedly but remains evolutionarily unstable. Although woody species are enriched on islands, most occur on the mainland, where woodiness is consistently associated with drought and reduced frost. Correlated-evolution analyses reveal that drought is associated primarily with the persistence of woodiness, whereas reduced frost is associated with gains of woodiness and increased frost with its loss. These findings identify distinct climatic associations with the gain, persistence, and loss of woody growth forms.
