## Supplementary material for "Why woodiness repeatedly evolves—and disappears": Data_file_1_Geographic variation in woodiness across Brassicaceae botanical countries

### Sheet: Supplementary Data 1
Geographic variation in woodiness across Brassicaceae botanical countries
Observed and expected numbers of woody Brassicaceae species for each WGSRPD level-3 botanical country containing at least 10 recorded Brassicaceae species. Expected values were derived from 1,000 null-model randomisations in which woody growth form was randomly assigned across the global Brassicaceae species pool while preserving the observed number of woody species. Standardised effect sizes (SE…
L3_code	n_total	n_woody_obs	woody_fraction_obs	null_mean	null_sd	SES	p_upper	p_lower	classification
ABT	63	0	0	5.933	2.37911	-2.49379	1	0	Less woody than expected
AFG	236	12	0.0508475	22.357	4.41532	-2.3457	0.996	0.009	Less woody than expected
AGE	38	3	0.0789474	3.607	1.74803	-0.347248	0.71	0.497	Not significant
AGS	71	8	0.112676	6.755	2.51063	0.495891	0.362	0.77	Not significant
AGW	102	10	0.0980392	9.784	2.90892	0.0742544	0.518	0.618	Not significant
ALA	43	0	0	4.02	2.0029	-2.00709	1	0.018	Less woody than expected
ALB	212	14	0.0660377	20.119	4.18143	-1.46338	0.956	0.085	Not significant
ALG	192	21	0.109375	18.275	3.98337	0.684094	0.282	0.798	Not significant
ALT	139	5	0.0359712	13.135	3.44218	-2.36333	0.997	0.008	Less woody than expected
ALU	22	0	0	2.014	1.3659	-1.47449	1	0.123	Not significant
AMU	38	0	0	3.596	1.76406	-2.03848	1	0.021	Less woody than expected
ARI	98	5	0.0510204	9.351	2.909	-1.4957	0.964	0.085	Not significant
ARK	40	0	0	3.853	1.91077	-2.01646	1	0.022	Less woody than expected
ASK	96	0	0	9.049	2.86196	-3.16182	1	0	Less woody than expected
ASS	13	0	0	1.249	1.07804	-1.15859	1	0.278	Not significant
AUT	167	4	0.0239521	15.822	3.73956	-3.16134	1	0	Less woody than expected
AZO	11	0	0	1.089	0.979816	-1.11143	1	0.311	Not significant
BAL	55	3	0.0545455	5.278	2.14693	-1.06105	0.923	0.196	Not significant
BGM	66	0	0	6.338	2.3442	-2.7037	1	0.001	Less woody than expected
BLR	55	1	0.0181818	5.319	2.22895	-1.93769	0.997	0.024	Less woody than expected
BLT	57	1	0.0175439	5.479	2.23575	-2.00336	0.999	0.023	Less woody than expected
BOL	70	3	0.0428571	6.663	2.44733	-1.49673	0.972	0.087	Not significant
BRC	104	0	0	9.794	3.00343	-3.26094	1	0	Less woody than expected
BRY	96	4	0.0416667	9.133	2.8389	-1.80809	0.984	0.044	Less woody than expected
BUL	228	12	0.0526316	21.686	4.3072	-2.24879	0.998	0.013	Less woody than expected
BZS	12	0	0	1.112	1.01217	-1.09863	1	0.319	Not significant
CAL	240	10	0.0416667	22.566	4.46358	-2.81523	1	0	Less woody than expected
CHA	16	5	0.3125	1.542	1.17712	2.93767	0.016	0.998	More woody than expected
CHC	183	0	0	17.425	3.74385	-4.6543	1	0	Less woody than expected
CHI	91	4	0.043956	8.753	2.81317	-1.68956	0.979	0.062	Not significant
CHM	80	3	0.0375	7.52	2.64927	-1.70613	0.983	0.052	Not significant
CHN	132	2	0.0151515	12.666	3.25131	-3.28052	1	0.001	Less woody than expected
CHQ	97	1	0.0103093	9.185	2.84128	-2.88075	1	0	Less woody than expected
CHS	71	0	0	6.892	2.5109	-2.74483	1	0	Less woody than expected
CHT	193	2	0.0103627	18.361	3.95605	-4.13569	1	0	Less woody than expected
CHX	221	5	0.0226244	20.909	4.27094	-3.72494	1	0	Less woody than expected
CLC	83	7	0.0843373	7.926	2.60717	-0.355175	0.686	0.445	Not significant
CLM	47	9	0.191489	4.53	2.01374	2.21975	0.037	0.981	More woody than expected
CLN	73	12	0.164384	7.064	2.49201	1.98073	0.044	0.977	More woody than expected
CLS	44	1	0.0227273	4.076	1.89732	-1.62123	0.986	0.088	Not significant
CNT	24	0	0	2.253	1.43912	-1.56554	1	0.081	Not significant
CNY	57	29	0.508772	5.535	2.223	10.5556	0	1	More woody than expected
COL	127	4	0.0314961	12.204	3.24791	-2.52593	0.997	0.008	Less woody than expected
COR	92	2	0.0217391	8.748	2.84967	-2.36799	1	0.004	Less woody than expected
COS	18	2	0.111111	1.747	1.23714	0.204504	0.536	0.74	Not significant
CPP	119	30	0.252101	11.25	3.34106	5.612	0	1	More woody than expected
CTA	76	3	0.0394737	7.26	2.55361	-1.66823	0.978	0.068	Not significant
CVI	12	6	0.5	1.138	0.978731	4.96766	0	1	More woody than expected
CYP	82	6	0.0731707	7.838	2.66549	-0.689553	0.804	0.314	Not significant
CZE	134	4	0.0298507	12.777	3.42301	-2.56412	1	0.004	Less woody than expected
DEL	17	0	0	1.608	1.24976	-1.28665	1	0.187	Not significant
DEN	51	0	0	4.891	2.12359	-2.30318	1	0.004	Less woody than expected
DJI	16	8	0.5	1.57	1.20771	5.32413	0	1	More woody than expected
EAI	99	9	0.0909091	9.414	2.94674	-0.140494	0.599	0.542	Not significant
ECU	46	10	0.217391	4.359	2.00503	2.81343	0.009	0.998	More woody than expected
EGY	83	7	0.0843373	7.792	2.61334	-0.30306	0.674	0.469	Not significant
EHM	100	0	0	9.468	2.79979	-3.38168	1	0	Less woody than expected
ERI	21	6	0.285714	2.041	1.35394	2.92406	0.011	0.996	More woody than expected
ETH	52	16	0.307692	4.91	2.12047	5.22997	0	1	More woody than expected
FIN	53	0	0	5.072	2.14322	-2.36653	1	0.007	Less woody than expected
FLA	29	0	0	2.701	1.61251	-1.67502	1	0.055	Not significant
FRA	240	11	0.0458333	22.795	4.43155	-2.6616	0.999	0.003	Less woody than expected
GEO	34	0	0	3.194	1.73879	-1.83691	1	0.037	Less woody than expected
GER	130	3	0.0230769	12.371	3.3064	-2.8342	1	0	Less woody than expected
GNL	39	0	0	3.727	1.86814	-1.99503	1	0.017	Less woody than expected
GRB	47	0	0	4.438	1.97941	-2.24208	1	0.007	Less woody than expected
GRC	276	30	0.108696	26.182	4.69435	0.813318	0.22	0.831	Not significant
GST	35	6	0.171429	3.328	1.70861	1.56385	0.108	0.954	Not significant
GUA	26	1	0.0384615	2.484	1.45735	-1.01829	0.925	0.276	Not significant
HON	14	0	0	1.333	1.1006	-1.21116	1	0.249	Not significant
HUN	118	4	0.0338983	11.234	3.32811	-2.17361	0.996	0.009	Less woody than expected
ICE	24	0	0	2.218	1.45416	-1.52528	1	0.108	Not significant
IDA	124	2	0.016129	11.807	3.29433	-2.97693	1	0	Less woody than expected
ILL	37	0	0	3.56	1.81761	-1.95862	1	0.025	Less woody than expected
IND	20	3	0.15	1.935	1.35152	0.788003	0.299	0.88	Not significant
INI	34	0	0	3.279	1.76756	-1.8551	1	0.031	Less woody than expected
IOW	30	0	0	2.881	1.63998	-1.75673	1	0.048	Less woody than expected
IRE	33	0	0	3.083	1.64889	-1.86975	1	0.05	Less woody than expected
IRK	85	4	0.0470588	7.98	2.70831	-1.46955	0.961	0.092	Not significant
IRN	412	34	0.0825243	39.206	5.4047	-0.963236	0.85	0.198	Not significant
IRQ	189	15	0.0793651	17.875	3.70474	-0.776033	0.832	0.273	Not significant
ITA	293	11	0.0375427	27.887	4.7698	-3.5404	1	0	Less woody than expected
JAP	57	0	0	5.491	2.18557	-2.51239	1	0.001	Less woody than expected
KAM	53	0	0	4.989	2.09554	-2.38078	1	0.003	Less woody than expected
KAN	39	2	0.0512821	3.803	1.86378	-0.96739	0.899	0.249	Not significant
KAZ	308	12	0.038961	29.29	4.76052	-3.63196	1	0	Less woody than expected
KEN	32	10	0.3125	3.069	1.61891	4.28128	0	1	More woody than expected
KGZ	220	5	0.0227273	20.933	4.21025	-3.78433	1	0	Less woody than expected
KHA	60	0	0	5.736	2.33747	-2.45393	1	0.003	Less woody than expected
KOR	60	0	0	5.724	2.29763	-2.49126	1	0.002	Less woody than expected
KRA	110	2	0.0181818	10.39	3.00848	-2.78878	1	0.002	Less woody than expected
KRI	95	7	0.0736842	9.089	2.78727	-0.74948	0.823	0.302	Not significant
KRY	149	8	0.0536913	14.152	3.48985	-1.76282	0.979	0.042	Less woody than expected
KTY	39	0	0	3.651	1.88222	-1.93973	1	0.026	Less woody than expected
KUR	31	0	0	2.924	1.55391	-1.8817	1	0.041	Less woody than expected
KUW	39	4	0.102564	3.708	1.79442	0.162726	0.511	0.697	Not significant
LAB	25	0	0	2.314	1.49922	-1.54347	1	0.093	Not significant
LBS	230	21	0.0913043	21.724	4.21825	-0.171635	0.6	0.499	Not significant
LBY	95	9	0.0947368	9.054	2.9492	-0.01831	0.55	0.565	Not significant
LES	20	3	0.15	1.857	1.2846	0.88977	0.279	0.905	Not significant
LOU	27	0	0	2.614	1.60735	-1.62628	1	0.066	Not significant
MAG	88	0	0	8.302	2.70446	-3.06974	1	0	Less woody than expected
MAI	29	0	0	2.7	1.60205	-1.68534	1	0.055	Not significant
MAN	37	0	0	3.489	1.7621	-1.98003	1	0.024	Less woody than expected
MAS	27	0	0	2.525	1.5283	-1.65216	1	0.057	Not significant
MDR	27	7	0.259259	2.683	1.57829	2.73524	0.017	0.995	More woody than expected
MIC	41	0	0	3.902	1.89684	-2.05711	1	0.011	Less woody than expected
MIN	41	0	0	3.889	1.90954	-2.03662	1	0.011	Less woody than expected
MLI	10	3	0.3	0.945	0.935334	2.19708	0.063	0.99	Not significant
MNT	102	1	0.00980392	9.7	2.93029	-2.96899	1	0	Less woody than expected
MON	160	5	0.03125	15.067	3.71191	-2.71208	0.998	0.002	Less woody than expected
MOR	231	22	0.0952381	21.838	4.44021	0.0364848	0.522	0.574	Not significant
MRY	32	0	0	3.036	1.72037	-1.76474	1	0.042	Less woody than expected
MSI	23	0	0	2.18	1.47709	-1.47588	1	0.11	Not significant
MSO	37	0	0	3.591	1.84367	-1.94775	1	0.028	Less woody than expected
MTN	19	6	0.315789	1.78	1.2382	3.40818	0.001	1	More woody than expected
MXC	45	3	0.0666667	4.292	1.9459	-0.66396	0.819	0.371	Not significant
MXE	144	9	0.0625	13.753	3.52028	-1.35018	0.94	0.111	Not significant
MXG	37	1	0.027027	3.482	1.76714	-1.40453	0.972	0.123	Not significant
MXN	95	5	0.0526316	9.112	2.86979	-1.43286	0.953	0.094	Not significant
MXS	45	2	0.0444444	4.292	1.96993	-1.16349	0.934	0.184	Not significant
MXT	18	1	0.0555556	1.714	1.24006	-0.57578	0.836	0.481	Not significant
MYA	13	0	0	1.254	1.06424	-1.1783	1	0.262	Not significant
NA	49	1	0.0204082	4.599	2.04362	-1.76109	0.994	0.051	Not significant
NAM	22	3	0.136364	2.079	1.37501	0.669814	0.343	0.843	Not significant
NAT	23	4	0.173913	2.107	1.36507	1.38674	0.14	0.947	Not significant
NBR	16	0	0	1.488	1.18036	-1.26063	1	0.211	Not significant
NCA	36	0	0	3.396	1.78672	-1.90069	1	0.028	Less woody than expected
NCS	233	6	0.0257511	22.108	4.25187	-3.78845	1	0	Less woody than expected
NDA	25	1	0.04	2.417	1.49578	-0.947334	0.93	0.305	Not significant
NEB	32	0	0	3.079	1.68511	-1.82718	1	0.035	Less woody than expected
NEP	106	0	0	9.952	3.01376	-3.30218	1	0	Less woody than expected
NET	58	0	0	5.506	2.23046	-2.46855	1	0.002	Less woody than expected
NEV	150	6	0.04	14.202	3.53067	-2.32307	0.998	0.01	Less woody than expected
NFL	31	0	0	2.915	1.68006	-1.73506	1	0.048	Less woody than expected
NOR	55	0	0	5.253	2.22169	-2.36441	1	0.006	Less woody than expected
NSC	16	0	0	1.511	1.18545	-1.27462	1	0.21	Not significant
NSW	55	3	0.0545455	5.15	2.11328	-1.01737	0.912	0.226	Not significant
NTA	19	5	0.263158	1.849	1.29687	2.42969	0.031	0.989	More woody than expected
NUN	38	0	0	3.606	1.805	-1.99778	1	0.021	Less woody than expected
NWG	12	2	0.166667	1.155	1.01686	0.830988	0.335	0.903	Not significant
NWH	24	0	0	2.262	1.47361	-1.53501	1	0.099	Not significant
NWJ	25	0	0	2.361	1.48219	-1.59292	1	0.067	Not significant
NWM	116	3	0.0258621	11.069	3.13912	-2.57046	0.998	0.004	Less woody than expected
NWT	77	0	0	7.211	2.50055	-2.88377	1	0	Less woody than expected
NWY	35	0	0	3.334	1.78371	-1.86914	1	0.026	Less woody than expected
NZN	16	0	0	1.572	1.21007	-1.29909	1	0.197	Not significant
NZS	63	3	0.047619	5.981	2.28514	-1.30452	0.952	0.132	Not significant
OFS	24	3	0.125	2.245	1.42091	0.531348	0.403	0.818	Not significant
OHI	39	0	0	3.748	1.8751	-1.99882	1	0.015	Less woody than expected
OKL	46	1	0.0217391	4.462	1.99914	-1.73175	0.989	0.056	Not significant
OMA	46	9	0.195652	4.336	2.02366	2.30474	0.027	0.987	More woody than expected
ONT	45	0	0	4.276	2.00246	-2.13538	1	0.011	Less woody than expected
ORE	145	2	0.0137931	13.807	3.52934	-3.34539	1	0	Less woody than expected
PAK	201	12	0.0597015	19.146	4.10238	-1.74192	0.976	0.047	Less woody than expected
PAL	164	6	0.0365854	15.567	3.56317	-2.68497	0.999	0.004	Less woody than expected
PAR	10	0	0	0.951	0.929227	-1.02343	1	0.372	Not significant
PEN	31	0	0	2.989	1.69344	-1.76504	1	0.041	Less woody than expected
PER	118	12	0.101695	11.352	3.21348	0.201651	0.466	0.672	Not significant
POL	99	2	0.020202	9.406	2.95193	-2.50887	0.997	0.005	Less woody than expected
POR	107	3	0.0280374	10.126	3.02147	-2.35846	0.999	0.01	Less woody than expected
PRM	60	0	0	5.7	2.21877	-2.569	1	0.002	Less woody than expected
QLD	30	3	0.1	2.846	1.55393	0.0991036	0.547	0.693	Not significant
QUE	61	0	0	5.743	2.32946	-2.46538	1	0.002	Less woody than expected
RHO	12	0	0	1.163	1.05144	-1.1061	1	0.291	Not significant
ROM	180	9	0.05	17.077	3.88461	-2.07923	0.994	0.016	Less woody than expected
RUC	102	3	0.0294118	9.776	2.92479	-2.31675	0.996	0.009	Less woody than expected
RUE	129	3	0.0232558	12.226	3.19267	-2.88975	1	0	Less woody than expected
RUN	63	0	0	5.998	2.25546	-2.65933	1	0.002	Less woody than expected
RUS	141	5	0.035461	13.454	3.37569	-2.50438	0.999	0.003	Less woody than expected
RUW	58	0	0	5.571	2.25034	-2.47563	1	0.002	Less woody than expected
RWA	13	0	0	1.268	1.05418	-1.20284	1	0.259	Not significant
SAK	39	0	0	3.697	1.73499	-2.13084	1	0.016	Less woody than expected
SAR	86	3	0.0348837	8.211	2.6955	-1.93322	0.994	0.026	Less woody than expected
SAS	35	0	0	3.275	1.75911	-1.86174	1	0.031	Less woody than expected
SAU	86	9	0.104651	8.155	2.64007	0.320068	0.423	0.721	Not significant
SCA	27	0	0	2.553	1.56833	-1.62785	1	0.072	Not significant
SDA	32	1	0.03125	3.065	1.65212	-1.24991	0.971	0.174	Not significant
SIC	122	11	0.0901639	11.573	3.10489	-0.184548	0.614	0.512	Not significant
SIN	78	5	0.0641026	7.47	2.51981	-0.980232	0.894	0.228	Not significant
SOA	57	7	0.122807	5.415	2.25785	0.701996	0.306	0.814	Not significant
SOM	33	22	0.666667	3.181	1.74679	10.7734	0	1	More woody than expected
SPA	300	23	0.0766667	28.409	4.84657	-1.11605	0.893	0.153	Not significant
SUD	26	6	0.230769	2.507	1.45536	2.4001	0.025	0.995	More woody than expected
SVA	19	0	0	1.788	1.2809	-1.3959	1	0.154	Not significant
SWE	72	0	0	6.869	2.50242	-2.74494	1	0.001	Less woody than expected
SWI	132	4	0.030303	12.519	3.22118	-2.64468	0.999	0.001	Less woody than expected
TAI	23	0	0	2.178	1.37339	-1.58586	1	0.09	Not significant
TAN	23	3	0.130435	2.208	1.35815	0.583145	0.399	0.832	Not significant
TAS	22	1	0.0454545	2.064	1.40352	-0.758093	0.875	0.389	Not significant
TCS	317	12	0.0378549	30.095	4.94555	-3.65885	1	0	Less woody than expected
TEN	47	0	0	4.415	2.04865	-2.15508	1	0.009	Less woody than expected
TEX	99	3	0.030303	9.493	2.96897	-2.18696	0.997	0.006	Less woody than expected
TKM	183	8	0.0437158	17.402	3.75933	-2.50098	0.999	0.005	Less woody than expected
TUE	120	4	0.0333333	11.447	3.13736	-2.37365	0.996	0.008	Less woody than expected
TUN	120	11	0.0916667	11.308	3.22452	-0.0955181	0.583	0.554	Not significant
TUR	595	65	0.109244	56.216	6.33383	1.38684	0.088	0.935	Not significant
TVA	84	2	0.0238095	7.941	2.63029	-2.25868	0.996	0.012	Less woody than expected
TVL	20	2	0.1	1.856	1.28721	0.111869	0.563	0.728	Not significant
TZK	259	7	0.027027	24.504	4.52067	-3.872	1	0	Less woody than expected
UGA	23	1	0.0434783	2.171	1.33998	-0.873892	0.9	0.327	Not significant
UKR	165	6	0.0363636	15.754	3.82467	-2.55028	0.998	0.007	Less woody than expected
URU	15	1	0.0666667	1.376	1.11079	-0.338497	0.753	0.58	Not significant
UTA	152	7	0.0460526	14.479	3.54177	-2.11166	0.992	0.017	Less woody than expected
UZB	229	5	0.0218341	21.657	4.24044	-3.92813	1	0	Less woody than expected
VEN	24	4	0.166667	2.283	1.41948	1.2096	0.181	0.926	Not significant
VER	28	0	0	2.614	1.57908	-1.65539	1	0.056	Not significant
VIC	46	3	0.0652174	4.299	1.97623	-0.657311	0.819	0.37	Not significant
VIE	11	0	0	1.067	1.00176	-1.06513	1	0.328	Not significant
VRG	34	0	0	3.219	1.78107	-1.80734	1	0.032	Less woody than expected
WAS	102	1	0.00980392	9.615	3.03842	-2.83535	1	0.001	Less woody than expected
WAU	60	13	0.216667	5.701	2.24959	3.24459	0.001	1	More woody than expected
WDC	21	0	0	1.989	1.40814	-1.4125	1	0.13	Not significant
WHM	152	2	0.0131579	14.406	3.61805	-3.42892	1	0	Less woody than expected
WIS	39	0	0	3.697	1.84135	-2.00776	1	0.015	Less woody than expected
WSA	19	4	0.210526	1.799	1.26736	1.73668	0.098	0.98	Not significant
WSB	102	2	0.0196078	9.679	2.90144	-2.64661	0.999	0.002	Less woody than expected
WVA	28	0	0	2.633	1.60027	-1.64534	1	0.052	Not significant
WYO	118	2	0.0169492	11.302	3.17031	-2.9341	1	0.001	Less woody than expected
YAK	91	1	0.010989	8.641	2.70137	-2.82856	1	0.001	Less woody than expected
YEM	38	10	0.263158	3.59	1.78636	3.5883	0.001	0.999	More woody than expected
YUG	306	12	0.0392157	28.945	4.81343	-3.52036	1	0	Less woody than expected
YUK	88	0	0	8.317	2.76227	-3.01093	1	0	Less woody than expected
ZAI	18	0	0	1.709	1.21565	-1.40584	1	0.172	Not significant
