## Supplementary material for "Why woodiness repeatedly evolves—and disappears": Data_file_3_Catalogue of confident growth-form shifts identified on the Brassicaceae Tree of Life

### Sheet: Supplementary Data 3
Catalogue of confident growth-form shifts identified on the Brassicaceae Tree of Life
Complete list of confident shifts between herbaceous and woody growth forms identified on the Brassicaceae Tree of Life, including sister family Cleomaceae. Confident shifts are defined as edge-specific transitions supported both by ancestral state reconstruction (ASR) and by directionally concordant stochastic character mapping (SIMMAP). For each shift, the table reports its position on the tree…
edge_id	parent	child	is_terminal	pW_parent	pW_child	indicate_ok	state_parent	state_child	node_flip	node_dir	p_HW_any	p_WH_any	p_shift	E_HW	E_WH	E_shift	p_event_dir	E_event_dir	confidence_type
11	3066	3067	FALSE	0.155287	0.74235	TRUE	H	W	TRUE	H>W	0.616	0.006	0.616	0.618	0.006	0.624	0.616	0.618	Confident internal shift
22	3073	5	TRUE	0.930263	0	TRUE	W	H	TRUE	W>H	0.004	0.942	0.942	0.004	0.944	0.948	0.942	0.944	Confident terminal shift
31	3080	7	TRUE	0.999877	0	TRUE	W	H	TRUE	W>H	0.004	1	1	0.004	1.004	1.008	1	1.004	Confident terminal shift
55	3090	21	TRUE	0.97535	0	TRUE	W	H	TRUE	W>H	0.012	0.976	0.976	0.012	0.988	1	0.976	0.988	Confident terminal shift
102	3115	40	TRUE	0.00550792	1	TRUE	H	W	TRUE	H>W	0.99	0.012	0.99	1.002	0.012	1.014	0.99	1.002	Confident terminal shift
120	3127	49	TRUE	0.0717806	1	TRUE	H	W	TRUE	H>W	0.934	0.002	0.934	0.936	0.002	0.938	0.934	0.936	Confident terminal shift
156	3142	70	TRUE	0.347586	1	TRUE	H	W	TRUE	H>W	0.676	0	0.676	0.676	0	0.676	0.676	0.676	Confident terminal shift
167	3148	75	TRUE	0.2284	1	TRUE	H	W	TRUE	H>W	0.794	0.006	0.794	0.798	0.006	0.804	0.794	0.798	Confident terminal shift
236	3177	109	TRUE	2.37e-05	1	TRUE	H	W	TRUE	H>W	1	0.002	1	1.002	0.002	1.004	1	1.002	Confident terminal shift
261	3188	126	TRUE	0.131476	1	TRUE	H	W	TRUE	H>W	0.896	0.06	0.896	0.938	0.06	0.998	0.896	0.938	Confident terminal shift
265	3194	3195	FALSE	0.227459	0.762781	TRUE	H	W	TRUE	H>W	0.616	0.064	0.63	0.628	0.064	0.692	0.616	0.628	Confident internal shift
270	3198	128	TRUE	0.786794	0	TRUE	W	H	TRUE	W>H	0.004	0.81	0.81	0.004	0.814	0.818	0.81	0.814	Confident terminal shift
272	3197	130	TRUE	0.794461	0	TRUE	W	H	TRUE	W>H	0.006	0.816	0.816	0.006	0.82	0.826	0.816	0.82	Confident terminal shift
280	3203	133	TRUE	0.210728	1	TRUE	H	W	TRUE	H>W	0.78	0.002	0.78	0.782	0.002	0.784	0.78	0.782	Confident terminal shift
283	3200	136	TRUE	0.322615	1	TRUE	H	W	TRUE	H>W	0.734	0.056	0.734	0.758	0.056	0.814	0.734	0.758	Confident terminal shift
305	3213	148	TRUE	0.309872	1	TRUE	H	W	TRUE	H>W	0.7	0.036	0.7	0.724	0.04	0.764	0.7	0.724	Confident terminal shift
310	3217	149	TRUE	0.341461	1	TRUE	H	W	TRUE	H>W	0.656	0	0.656	0.656	0	0.656	0.656	0.656	Confident terminal shift
315	3218	153	TRUE	0.342307	1	TRUE	H	W	TRUE	H>W	0.648	0.008	0.648	0.65	0.008	0.658	0.648	0.65	Confident terminal shift
362	3241	3242	FALSE	0.43524	0.927655	TRUE	H	W	TRUE	H>W	0.566	0.056	0.566	0.584	0.058	0.642	0.566	0.584	Confident internal shift
414	3267	3268	FALSE	0.439747	0.655541	TRUE	H	W	TRUE	H>W	0.234	0.034	0.258	0.236	0.036	0.272	0.234	0.236	Confident internal shift
418	3271	203	TRUE	0.766562	0	TRUE	W	H	TRUE	W>H	0.01	0.776	0.776	0.01	0.782	0.792	0.776	0.782	Confident terminal shift
429	3273	209	TRUE	0.954403	0	TRUE	W	H	TRUE	W>H	0.034	0.956	0.956	0.034	0.986	1.02	0.956	0.986	Confident terminal shift
439	3269	215	TRUE	0.875571	0	TRUE	W	H	TRUE	W>H	0.072	0.874	0.874	0.072	0.928	1	0.874	0.928	Confident terminal shift
452	3281	222	TRUE	0.680762	0	TRUE	W	H	TRUE	W>H	0.03	0.646	0.646	0.03	0.656	0.686	0.646	0.656	Confident terminal shift
464	3294	226	TRUE	0.144792	1	TRUE	H	W	TRUE	H>W	0.834	0.002	0.834	0.836	0.002	0.838	0.834	0.836	Confident terminal shift
471	3291	231	TRUE	0.183189	1	TRUE	H	W	TRUE	H>W	0.838	0	0.838	0.838	0	0.838	0.838	0.838	Confident terminal shift
534	3307	264	TRUE	0.106703	1	TRUE	H	W	TRUE	H>W	0.902	0.022	0.902	0.918	0.022	0.94	0.902	0.918	Confident terminal shift
535	3306	3327	FALSE	0.147066	0.59106	TRUE	H	W	TRUE	H>W	0.426	0.016	0.43	0.43	0.016	0.446	0.426	0.43	Confident internal shift
538	3328	3329	FALSE	0.539475	0.171656	TRUE	W	H	TRUE	W>H	0	0.342	0.342	0	0.342	0.342	0.342	0.342	Confident internal shift
646	3400	302	TRUE	0.0257877	1	TRUE	H	W	TRUE	H>W	0.966	0.002	0.966	0.968	0.002	0.97	0.966	0.968	Confident terminal shift
723	3435	3436	FALSE	0.0304161	0.977587	TRUE	H	W	TRUE	H>W	0.942	0.002	0.942	0.944	0.002	0.946	0.942	0.944	Confident internal shift
778	3466	3467	FALSE	0.0545068	0.966098	TRUE	H	W	TRUE	H>W	0.912	0	0.912	0.912	0	0.912	0.912	0.912	Confident internal shift
782	3454	371	TRUE	5.78e-06	1	TRUE	H	W	TRUE	H>W	1	0	1	1	0	1	1	1	Confident terminal shift
799	3451	381	TRUE	5.3e-05	1	TRUE	H	W	TRUE	H>W	1	0	1	1	0	1	1	1	Confident terminal shift
809	3478	387	TRUE	0.0369015	1	TRUE	H	W	TRUE	H>W	0.954	0	0.954	0.954	0	0.954	0.954	0.954	Confident terminal shift
814	3481	389	TRUE	0.373305	1	TRUE	H	W	TRUE	H>W	0.66	0	0.66	0.66	0	0.66	0.66	0.66	Confident terminal shift
816	3480	391	TRUE	0.354245	1	TRUE	H	W	TRUE	H>W	0.69	0	0.69	0.69	0	0.69	0.69	0.69	Confident terminal shift
827	3485	398	TRUE	0.0801813	1	TRUE	H	W	TRUE	H>W	0.924	0	0.924	0.924	0	0.924	0.924	0.924	Confident terminal shift
831	3443	3487	FALSE	0.042645	0.980602	TRUE	H	W	TRUE	H>W	0.926	0	0.926	0.926	0	0.926	0.926	0.926	Confident internal shift
834	3489	401	TRUE	0.98279	0	TRUE	W	H	TRUE	W>H	0	0.98	0.98	0	0.98	0.98	0.98	0.98	Confident terminal shift
838	3442	405	TRUE	0.0429712	1	TRUE	H	W	TRUE	H>W	0.948	0	0.948	0.948	0	0.948	0.948	0.948	Confident terminal shift
845	3491	409	TRUE	0.0197916	1	TRUE	H	W	TRUE	H>W	0.974	0	0.974	0.974	0	0.974	0.974	0.974	Confident terminal shift
850	3494	412	TRUE	0.070281	1	TRUE	H	W	TRUE	H>W	0.936	0.002	0.936	0.936	0.002	0.938	0.936	0.936	Confident terminal shift
857	3351	3497	FALSE	9.7e-05	0.751427	TRUE	H	W	TRUE	H>W	0.754	0	0.754	0.754	0	0.754	0.754	0.754	Confident internal shift
863	3499	420	TRUE	0.751317	0	TRUE	W	H	TRUE	W>H	0.006	0.752	0.752	0.006	0.758	0.764	0.752	0.758	Confident terminal shift
899	3519	436	TRUE	0.0509265	1	TRUE	H	W	TRUE	H>W	0.938	0.002	0.938	0.94	0.002	0.942	0.938	0.94	Confident terminal shift
931	3341	459	TRUE	0.0264348	1	TRUE	H	W	TRUE	H>W	0.966	0.04	0.966	1.006	0.042	1.048	0.966	1.006	Confident terminal shift
991	3564	3565	FALSE	0.265497	0.799962	TRUE	H	W	TRUE	H>W	0.54	0.006	0.542	0.542	0.006	0.548	0.54	0.542	Confident internal shift
993	3566	483	TRUE	0.775813	0	TRUE	W	H	TRUE	W>H	0.008	0.812	0.812	0.008	0.814	0.822	0.812	0.814	Confident terminal shift
996	3567	485	TRUE	0.861034	0	TRUE	W	H	TRUE	W>H	0.022	0.896	0.896	0.022	0.912	0.934	0.896	0.912	Confident terminal shift
1003	3571	488	TRUE	0.971177	0	TRUE	W	H	TRUE	W>H	0	0.96	0.96	0	0.96	0.96	0.96	0.96	Confident terminal shift
1042	3593	505	TRUE	0.0590176	1	TRUE	H	W	TRUE	H>W	0.948	0.002	0.948	0.95	0.002	0.952	0.948	0.95	Confident terminal shift
1048	3596	508	TRUE	0.116561	1	TRUE	H	W	TRUE	H>W	0.894	0.004	0.894	0.898	0.004	0.902	0.894	0.898	Confident terminal shift
1050	3587	510	TRUE	0.111222	1	TRUE	H	W	TRUE	H>W	0.892	0.006	0.892	0.896	0.006	0.902	0.892	0.896	Confident terminal shift
1059	3597	515	TRUE	0.0921152	1	TRUE	H	W	TRUE	H>W	0.912	0.012	0.912	0.922	0.012	0.934	0.912	0.922	Confident terminal shift
1086	3615	3616	FALSE	0.116539	0.911896	TRUE	H	W	TRUE	H>W	0.814	0.008	0.814	0.818	0.008	0.826	0.814	0.818	Confident internal shift
1088	3617	527	TRUE	0.922286	0	TRUE	W	H	TRUE	W>H	0.01	0.926	0.926	0.01	0.936	0.946	0.926	0.936	Confident terminal shift
1146	3643	559	TRUE	0.138016	1	TRUE	H	W	TRUE	H>W	0.86	0.026	0.86	0.874	0.026	0.9	0.86	0.874	Confident terminal shift
1178	3659	3660	FALSE	0.208597	0.725786	TRUE	H	W	TRUE	H>W	0.514	0	0.514	0.514	0	0.514	0.514	0.514	Confident internal shift
1182	3663	575	TRUE	0.600439	0	TRUE	W	H	TRUE	W>H	0.004	0.608	0.608	0.004	0.61	0.614	0.608	0.61	Confident terminal shift
1184	3662	3664	FALSE	0.587564	0.316812	TRUE	W	H	TRUE	W>H	0	0.306	0.306	0	0.306	0.306	0.306	0.306	Confident internal shift
1188	3665	579	TRUE	0.732358	0	TRUE	W	H	TRUE	W>H	0.006	0.754	0.754	0.006	0.754	0.76	0.754	0.754	Confident terminal shift
1199	3671	584	TRUE	0.773064	0	TRUE	W	H	TRUE	W>H	0.006	0.784	0.784	0.006	0.786	0.792	0.784	0.786	Confident terminal shift
1205	3673	587	TRUE	0.93557	0	TRUE	W	H	TRUE	W>H	0.004	0.932	0.932	0.004	0.934	0.938	0.932	0.934	Confident terminal shift
1207	3670	589	TRUE	0.752683	0	TRUE	W	H	TRUE	W>H	0.006	0.77	0.77	0.006	0.774	0.78	0.77	0.774	Confident terminal shift
1232	3683	3684	FALSE	0.382154	0.962782	TRUE	H	W	TRUE	H>W	0.55	0.002	0.55	0.55	0.002	0.552	0.55	0.55	Confident internal shift
1236	3685	3686	FALSE	0.483698	0.653726	TRUE	H	W	TRUE	H>W	0.176	0.008	0.184	0.176	0.008	0.184	0.176	0.176	Confident internal shift
1244	3686	611	TRUE	0.653726	0	TRUE	W	H	TRUE	W>H	0.028	0.688	0.688	0.028	0.696	0.724	0.688	0.696	Confident terminal shift
1248	3691	613	TRUE	0.491254	1	TRUE	H	W	TRUE	H>W	0.518	0.016	0.518	0.518	0.016	0.534	0.518	0.518	Confident terminal shift
1294	3713	3714	FALSE	0.13094	0.987233	TRUE	H	W	TRUE	H>W	0.864	0.004	0.864	0.866	0.004	0.87	0.864	0.866	Confident internal shift
1380	3754	682	TRUE	0.218491	1	TRUE	H	W	TRUE	H>W	0.802	0.01	0.802	0.804	0.01	0.814	0.802	0.804	Confident terminal shift
1383	3756	3757	FALSE	0.418858	0.996065	TRUE	H	W	TRUE	H>W	0.616	0.014	0.616	0.622	0.014	0.636	0.616	0.622	Confident internal shift
1393	3762	687	TRUE	0.991275	0	TRUE	W	H	TRUE	W>H	0.002	0.992	0.992	0.002	0.994	0.996	0.992	0.994	Confident terminal shift
1404	3765	3766	FALSE	0.432971	0.993308	TRUE	H	W	TRUE	H>W	0.622	0.008	0.622	0.624	0.008	0.632	0.622	0.624	Confident internal shift
1469	3796	729	TRUE	0.170251	1	TRUE	H	W	TRUE	H>W	0.818	0.006	0.818	0.822	0.006	0.828	0.818	0.822	Confident terminal shift
1717	3918	3921	FALSE	0.0737977	0.513037	TRUE	H	W	TRUE	H>W	0.436	0	0.436	0.436	0	0.436	0.436	0.436	Confident internal shift
1719	3922	853	TRUE	0.568327	0	TRUE	W	H	TRUE	W>H	0	0.572	0.572	0	0.572	0.572	0.572	0.572	Confident terminal shift
1865	4003	918	TRUE	0.0237766	1	TRUE	H	W	TRUE	H>W	0.978	0	0.978	0.978	0	0.978	0.978	0.978	Confident terminal shift
1932	4032	953	TRUE	0.000356	1	TRUE	H	W	TRUE	H>W	1	0.008	1	1.008	0.008	1.016	1	1.008	Confident terminal shift
1943	4039	959	TRUE	0.00058	1	TRUE	H	W	TRUE	H>W	1	0.002	1	1.002	0.002	1.004	1	1.002	Confident terminal shift
1950	4041	965	TRUE	0.0561137	1	TRUE	H	W	TRUE	H>W	0.944	0	0.944	0.944	0	0.944	0.944	0.944	Confident terminal shift
2031	4078	4080	FALSE	0.0336683	0.98878	TRUE	H	W	TRUE	H>W	0.946	0.002	0.946	0.948	0.002	0.95	0.946	0.948	Confident internal shift
2065	4099	1022	TRUE	0.0869325	1	TRUE	H	W	TRUE	H>W	0.938	0.006	0.938	0.944	0.006	0.95	0.938	0.944	Confident terminal shift
2107	4116	4117	FALSE	0.000712	0.980981	TRUE	H	W	TRUE	H>W	0.986	0.004	0.986	0.99	0.004	0.994	0.986	0.99	Confident internal shift
2112	4119	1049	TRUE	0.975733	0	TRUE	W	H	TRUE	W>H	0	0.966	0.966	0	0.966	0.966	0.966	0.966	Confident terminal shift
2121	4123	1053	TRUE	0.0138484	1	TRUE	H	W	TRUE	H>W	0.982	0.01	0.982	0.992	0.01	1.002	0.982	0.992	Confident terminal shift
2154	4142	1068	TRUE	0.14314	1	TRUE	H	W	TRUE	H>W	0.866	0.002	0.866	0.868	0.002	0.87	0.866	0.868	Confident terminal shift
2162	4144	1073	TRUE	0.103496	1	TRUE	H	W	TRUE	H>W	0.892	0	0.892	0.892	0	0.892	0.892	0.892	Confident terminal shift
2165	4146	1075	TRUE	0.184391	1	TRUE	H	W	TRUE	H>W	0.8	0.002	0.8	0.802	0.002	0.804	0.8	0.802	Confident terminal shift
2170	4147	4148	FALSE	0.400258	0.988723	TRUE	H	W	TRUE	H>W	0.546	0.002	0.546	0.546	0.002	0.548	0.546	0.546	Confident internal shift
2384	4255	1185	TRUE	0.128382	1	TRUE	H	W	TRUE	H>W	0.858	0.004	0.858	0.858	0.004	0.862	0.858	0.858	Confident terminal shift
2569	4331	4353	FALSE	0.000386	0.999602	TRUE	H	W	TRUE	H>W	1	0	1	1	0	1	1	1	Confident internal shift
2575	4357	1274	TRUE	0.993005	0	TRUE	W	H	TRUE	W>H	0	0.992	0.992	0	0.992	0.992	0.992	0.992	Confident terminal shift
2647	4391	1312	TRUE	0.0547448	1	TRUE	H	W	TRUE	H>W	0.94	0.002	0.94	0.942	0.002	0.944	0.94	0.942	Confident terminal shift
2648	4388	1313	TRUE	0.0338645	1	TRUE	H	W	TRUE	H>W	0.956	0	0.956	0.956	0	0.956	0.956	0.956	Confident terminal shift
2653	4392	1316	TRUE	0.0250546	1	TRUE	H	W	TRUE	H>W	0.98	0	0.98	0.98	0	0.98	0.98	0.98	Confident terminal shift
2746	4401	4440	FALSE	1.01e-05	0.997337	TRUE	H	W	TRUE	H>W	0.998	0	0.998	0.998	0	0.998	0.998	0.998	Confident internal shift
2912	4517	4518	FALSE	0.144857	0.997574	TRUE	H	W	TRUE	H>W	0.864	0	0.864	0.864	0	0.864	0.864	0.864	Confident internal shift
2971	4557	1470	TRUE	0.194091	1	TRUE	H	W	TRUE	H>W	0.838	0	0.838	0.838	0	0.838	0.838	0.838	Confident terminal shift
2977	4556	1474	TRUE	0.201462	1	TRUE	H	W	TRUE	H>W	0.828	0	0.828	0.828	0	0.828	0.828	0.828	Confident terminal shift
2979	4560	1475	TRUE	0.159855	1	TRUE	H	W	TRUE	H>W	0.866	0.004	0.866	0.87	0.004	0.874	0.866	0.87	Confident terminal shift
3003	4564	4572	FALSE	0.0093414	0.997644	TRUE	H	W	TRUE	H>W	0.992	0	0.992	0.992	0	0.992	0.992	0.992	Confident internal shift
3018	4545	1499	TRUE	0.000418	1	TRUE	H	W	TRUE	H>W	1	0.014	1	1.014	0.014	1.028	1	1.014	Confident terminal shift
3035	4585	1506	TRUE	0.0253845	1	TRUE	H	W	TRUE	H>W	0.976	0.004	0.976	0.98	0.004	0.984	0.976	0.98	Confident terminal shift
3064	4600	1518	TRUE	0.00107018	1	TRUE	H	W	TRUE	H>W	0.998	0.002	0.998	1	0.002	1.002	0.998	1	Confident terminal shift
3085	4609	1532	TRUE	0.146625	1	TRUE	H	W	TRUE	H>W	0.88	0.002	0.88	0.882	0.002	0.884	0.88	0.882	Confident terminal shift
3141	4642	1555	TRUE	0.0424283	1	TRUE	H	W	TRUE	H>W	0.966	0	0.966	0.966	0	0.966	0.966	0.966	Confident terminal shift
3155	4647	4648	FALSE	0.0172837	0.968821	TRUE	H	W	TRUE	H>W	0.954	0	0.954	0.954	0	0.954	0.954	0.954	Confident internal shift
3168	4652	1572	TRUE	0.0811292	1	TRUE	H	W	TRUE	H>W	0.924	0	0.924	0.924	0	0.924	0.924	0.924	Confident terminal shift
3173	4617	1576	TRUE	0.00228167	1	TRUE	H	W	TRUE	H>W	0.998	0.004	0.998	1.002	0.004	1.006	0.998	1.002	Confident terminal shift
3204	4671	1589	TRUE	0.0263397	1	TRUE	H	W	TRUE	H>W	0.974	0	0.974	0.974	0	0.974	0.974	0.974	Confident terminal shift
3222	4678	1600	TRUE	0.267924	1	TRUE	H	W	TRUE	H>W	0.736	0	0.736	0.736	0	0.736	0.736	0.736	Confident terminal shift
3230	4683	1603	TRUE	0.0985139	1	TRUE	H	W	TRUE	H>W	0.902	0	0.902	0.902	0	0.902	0.902	0.902	Confident terminal shift
3235	4684	1607	TRUE	0.150997	1	TRUE	H	W	TRUE	H>W	0.862	0	0.862	0.862	0	0.862	0.862	0.862	Confident terminal shift
3236	4677	1608	TRUE	0.269919	1	TRUE	H	W	TRUE	H>W	0.74	0.002	0.74	0.74	0.002	0.742	0.74	0.74	Confident terminal shift
3248	4686	1615	TRUE	0.00112358	1	TRUE	H	W	TRUE	H>W	1	0.002	1	1.002	0.002	1.004	1	1.002	Confident terminal shift
3250	4612	1617	TRUE	0.00350767	1	TRUE	H	W	TRUE	H>W	0.992	0.004	0.992	0.996	0.004	1	0.992	0.996	Confident terminal shift
3269	4699	1626	TRUE	0.0164775	1	TRUE	H	W	TRUE	H>W	0.982	0	0.982	0.982	0	0.982	0.982	0.982	Confident terminal shift
3388	4531	4754	FALSE	0.258325	0.99195	TRUE	H	W	TRUE	H>W	0.736	0.028	0.736	0.756	0.028	0.784	0.736	0.756	Confident internal shift
3398	4761	1693	TRUE	0.965601	0	TRUE	W	H	TRUE	W>H	0	0.966	0.966	0	0.966	0.966	0.966	0.966	Confident terminal shift
3400	4758	1695	TRUE	0.997617	0	TRUE	W	H	TRUE	W>H	0.004	1	1	0.004	1.004	1.008	1	1.004	Confident terminal shift
3401	4757	1696	TRUE	0.998731	0	TRUE	W	H	TRUE	W>H	0.004	1	1	0.004	1.004	1.008	1	1.004	Confident terminal shift
3408	4764	4765	FALSE	0.986472	0.0814573	TRUE	W	H	TRUE	W>H	0	0.94	0.94	0	0.94	0.94	0.94	0.94	Confident internal shift
3419	4530	1707	TRUE	0.258454	1	TRUE	H	W	TRUE	H>W	0.772	0.052	0.772	0.79	0.054	0.844	0.772	0.79	Confident terminal shift
3852	4988	1920	TRUE	0.10976	1	TRUE	H	W	TRUE	H>W	0.862	0	0.862	0.862	0	0.862	0.862	0.862	Confident terminal shift
3897	5007	5008	FALSE	0.146648	0.998838	TRUE	H	W	TRUE	H>W	0.852	0.036	0.852	0.876	0.036	0.912	0.852	0.876	Confident internal shift
3926	5022	1958	TRUE	0.00923261	1	TRUE	H	W	TRUE	H>W	0.992	0.004	0.992	0.994	0.004	0.998	0.992	0.994	Confident terminal shift
3934	5030	1960	TRUE	0.286957	1	TRUE	H	W	TRUE	H>W	0.722	0.004	0.722	0.722	0.004	0.726	0.722	0.722	Confident terminal shift
3936	5031	1961	TRUE	0.307213	1	TRUE	H	W	TRUE	H>W	0.708	0.008	0.708	0.71	0.008	0.718	0.708	0.71	Confident terminal shift
3962	5042	1976	TRUE	0.151069	1	TRUE	H	W	TRUE	H>W	0.86	0	0.86	0.86	0	0.86	0.86	0.86	Confident terminal shift
3964	5043	1977	TRUE	0.205634	1	TRUE	H	W	TRUE	H>W	0.812	0.004	0.812	0.816	0.004	0.82	0.812	0.816	Confident terminal shift
3972	5037	5046	FALSE	0.0539817	0.979082	TRUE	H	W	TRUE	H>W	0.93	0.03	0.93	0.95	0.03	0.98	0.93	0.95	Confident internal shift
3988	5054	1990	TRUE	0.982628	0	TRUE	W	H	TRUE	W>H	0	0.974	0.974	0	0.974	0.974	0.974	0.974	Confident terminal shift
3999	5061	5062	FALSE	0.485606	0.65126	TRUE	H	W	TRUE	H>W	0.198	0.022	0.214	0.2	0.022	0.222	0.198	0.2	Confident internal shift
4001	5063	5064	FALSE	0.58166	0.19079	TRUE	W	H	TRUE	W>H	0.002	0.458	0.46	0.002	0.458	0.46	0.458	0.458	Confident internal shift
4008	5066	1998	TRUE	0.589445	0	TRUE	W	H	TRUE	W>H	0.006	0.644	0.644	0.006	0.648	0.654	0.644	0.648	Confident terminal shift
4013	5069	2000	TRUE	0.981757	0	TRUE	W	H	TRUE	W>H	0.002	0.978	0.978	0.002	0.98	0.982	0.978	0.98	Confident terminal shift
4019	5071	5072	FALSE	0.579229	0.252346	TRUE	W	H	TRUE	W>H	0.002	0.346	0.348	0.002	0.346	0.348	0.346	0.346	Confident internal shift
4025	5076	2005	TRUE	0.0898964	1	TRUE	H	W	TRUE	H>W	0.91	0.004	0.91	0.912	0.004	0.916	0.91	0.912	Confident terminal shift
4036	5081	2011	TRUE	0.92517	0	TRUE	W	H	TRUE	W>H	0.002	0.932	0.932	0.002	0.934	0.936	0.932	0.934	Confident terminal shift
4039	5082	2013	TRUE	0.919379	0	TRUE	W	H	TRUE	W>H	0.002	0.928	0.928	0.002	0.93	0.932	0.928	0.93	Confident terminal shift
4050	5086	2020	TRUE	0.0845422	1	TRUE	H	W	TRUE	H>W	0.92	0	0.92	0.92	0	0.92	0.92	0.92	Confident terminal shift
4112	5119	2049	TRUE	0.0202374	1	TRUE	H	W	TRUE	H>W	0.976	0	0.976	0.976	0	0.976	0.976	0.976	Confident terminal shift
4120	5107	5122	FALSE	0.0110629	0.79488	TRUE	H	W	TRUE	H>W	0.8	0	0.8	0.8	0	0.8	0.8	0.8	Confident internal shift
4168	5143	2081	TRUE	0.077354	1	TRUE	H	W	TRUE	H>W	0.924	0	0.924	0.924	0	0.924	0.924	0.924	Confident terminal shift
4175	5146	5147	FALSE	0.0370436	0.986708	TRUE	H	W	TRUE	H>W	0.954	0.002	0.954	0.956	0.002	0.958	0.954	0.956	Confident internal shift
4207	5167	2096	TRUE	0.563332	0	TRUE	W	H	TRUE	W>H	0	0.544	0.544	0	0.544	0.544	0.544	0.544	Confident terminal shift
4209	5168	2097	TRUE	0.567527	0	TRUE	W	H	TRUE	W>H	0	0.55	0.55	0	0.55	0.55	0.55	0.55	Confident terminal shift
4211	5166	5169	FALSE	0.583209	0.0755336	TRUE	W	H	TRUE	W>H	0	0.498	0.498	0	0.498	0.498	0.498	0.498	Confident internal shift
4214	5164	2101	TRUE	0.957286	0	TRUE	W	H	TRUE	W>H	0.004	0.974	0.974	0.004	0.978	0.982	0.974	0.978	Confident terminal shift
4221	5173	2104	TRUE	0.988402	0	TRUE	W	H	TRUE	W>H	0	0.986	0.986	0	0.986	0.986	0.986	0.986	Confident terminal shift
4222	5172	2105	TRUE	0.988602	0	TRUE	W	H	TRUE	W>H	0.004	0.988	0.988	0.004	0.992	0.996	0.988	0.992	Confident terminal shift
4238	5185	2109	TRUE	0.750868	0	TRUE	W	H	TRUE	W>H	0	0.754	0.754	0	0.754	0.754	0.754	0.754	Confident terminal shift
4241	5186	2111	TRUE	0.750868	0	TRUE	W	H	TRUE	W>H	0	0.754	0.754	0	0.754	0.754	0.754	0.754	Confident terminal shift
4243	5183	2113	TRUE	0.750009	0	TRUE	W	H	TRUE	W>H	0	0.754	0.754	0	0.754	0.754	0.754	0.754	Confident terminal shift
4244	5182	2114	TRUE	0.750332	0	TRUE	W	H	TRUE	W>H	0.002	0.754	0.754	0.002	0.756	0.758	0.754	0.756	Confident terminal shift
4248	5189	2115	TRUE	0.999573	0	TRUE	W	H	TRUE	W>H	0.002	1	1	0.002	1.002	1.004	1	1.002	Confident terminal shift
4252	5188	5191	FALSE	0.999571	0.0606507	TRUE	W	H	TRUE	W>H	0	0.936	0.936	0	0.936	0.936	0.936	0.936	Confident internal shift
4257	5179	2122	TRUE	0.99708	0	TRUE	W	H	TRUE	W>H	0.002	0.998	0.998	0.002	1	1.002	0.998	1	Confident terminal shift
4261	5194	5195	FALSE	0.974221	0.18529	TRUE	W	H	TRUE	W>H	0	0.792	0.792	0	0.792	0.792	0.792	0.792	Confident internal shift
4271	5198	2129	TRUE	0.951146	0	TRUE	W	H	TRUE	W>H	0	0.936	0.936	0	0.936	0.936	0.936	0.936	Confident terminal shift
4277	5200	2132	TRUE	0.99916	0	TRUE	W	H	TRUE	W>H	0	0.998	0.998	0	0.998	0.998	0.998	0.998	Confident terminal shift
4278	5199	2133	TRUE	0.999649	0	TRUE	W	H	TRUE	W>H	0.006	0.998	0.998	0.006	1.004	1.01	0.998	1.004	Confident terminal shift
4284	5203	5204	FALSE	0.977694	0.209506	TRUE	W	H	TRUE	W>H	0.004	0.756	0.756	0.004	0.758	0.762	0.756	0.758	Confident internal shift
4291	5205	2140	TRUE	0.192268	1	TRUE	H	W	TRUE	H>W	0.792	0	0.792	0.792	0	0.792	0.792	0.792	Confident terminal shift
4296	5208	2143	TRUE	0.19134	1	TRUE	H	W	TRUE	H>W	0.796	0	0.796	0.796	0	0.796	0.796	0.796	Confident terminal shift
4306	5211	2150	TRUE	0.997034	0	TRUE	W	H	TRUE	W>H	0.002	0.998	0.998	0.002	1	1.002	0.998	1	Confident terminal shift
4461	5308	2208	TRUE	0.0027336	1	TRUE	H	W	TRUE	H>W	0.996	0	0.996	0.996	0	0.996	0.996	0.996	Confident terminal shift
4475	5317	2214	TRUE	0.000879	1	TRUE	H	W	TRUE	H>W	1	0	1	1	0	1	1	1	Confident terminal shift
4484	5305	5320	FALSE	0.000281	0.997268	TRUE	H	W	TRUE	H>W	1	0	1	1	0	1	1	1	Confident internal shift
4494	5323	2227	TRUE	0.00511215	1	TRUE	H	W	TRUE	H>W	0.996	0	0.996	0.996	0	0.996	0.996	0.996	Confident terminal shift
4507	5298	2236	TRUE	0.0210022	1	TRUE	H	W	TRUE	H>W	0.978	0	0.978	0.978	0	0.978	0.978	0.978	Confident terminal shift
4515	5333	5334	FALSE	0.239883	0.502233	TRUE	H	W	TRUE	H>W	0.258	0	0.258	0.258	0	0.258	0.258	0.258	Confident internal shift
4517	5335	2238	TRUE	0.502553	0	TRUE	W	H	TRUE	W>H	0	0.504	0.504	0	0.504	0.504	0.504	0.504	Confident terminal shift
4522	5336	2242	TRUE	0.202937	1	TRUE	H	W	TRUE	H>W	0.802	0	0.802	0.802	0	0.802	0.802	0.802	Confident terminal shift
4527	5337	5338	FALSE	0.0696905	0.966677	TRUE	H	W	TRUE	H>W	0.9	0	0.9	0.9	0	0.9	0.9	0.9	Confident internal shift
4534	5294	2251	TRUE	0.0350359	1	TRUE	H	W	TRUE	H>W	0.974	0.002	0.974	0.976	0.002	0.978	0.974	0.976	Confident terminal shift
4538	5292	5341	FALSE	0.0382502	0.919035	TRUE	H	W	TRUE	H>W	0.892	0	0.892	0.892	0	0.892	0.892	0.892	Confident internal shift
5105	5614	2547	TRUE	0.00077	1	TRUE	H	W	TRUE	H>W	1	0.002	1	1.002	0.002	1.004	1	1.002	Confident terminal shift
5217	5667	2606	TRUE	0.0152708	1	TRUE	H	W	TRUE	H>W	0.986	0.002	0.986	0.988	0.002	0.99	0.986	0.988	Confident terminal shift
5242	5681	2617	TRUE	0.0638763	1	TRUE	H	W	TRUE	H>W	0.956	0	0.956	0.956	0	0.956	0.956	0.956	Confident terminal shift
5411	5767	5768	FALSE	0.231881	0.931965	TRUE	H	W	TRUE	H>W	0.69	0.002	0.69	0.692	0.002	0.694	0.69	0.692	Confident internal shift
5498	5810	2744	TRUE	0.0405145	1	TRUE	H	W	TRUE	H>W	0.968	0	0.968	0.968	0	0.968	0.968	0.968	Confident terminal shift
5506	5814	5815	FALSE	0.0506528	0.733533	TRUE	H	W	TRUE	H>W	0.666	0.002	0.666	0.668	0.002	0.67	0.666	0.668	Confident internal shift
5508	5816	2748	TRUE	0.73592	0	TRUE	W	H	TRUE	W>H	0	0.706	0.706	0	0.706	0.706	0.706	0.706	Confident terminal shift
5593	5855	2794	TRUE	0.124474	1	TRUE	H	W	TRUE	H>W	0.876	0.02	0.876	0.89	0.02	0.91	0.876	0.89	Confident terminal shift
5645	5883	5884	FALSE	0.0583865	0.988654	TRUE	H	W	TRUE	H>W	0.92	0	0.92	0.92	0	0.92	0.92	0.92	Confident internal shift
5650	5886	2820	TRUE	0.974383	0	TRUE	W	H	TRUE	W>H	0	0.978	0.978	0	0.978	0.978	0.978	0.978	Confident terminal shift
5664	5891	2829	TRUE	0.119108	1	TRUE	H	W	TRUE	H>W	0.864	0.006	0.864	0.868	0.006	0.874	0.864	0.868	Confident terminal shift
5666	5892	2830	TRUE	0.14956	1	TRUE	H	W	TRUE	H>W	0.826	0.008	0.826	0.83	0.008	0.838	0.826	0.83	Confident terminal shift
5741	3057	5927	FALSE	0.174081	0.763961	TRUE	H	W	TRUE	H>W	0.758	0.17	0.776	0.846	0.188	1.034	0.758	0.846	Confident internal shift
5757	5937	2876	TRUE	0.961047	0	TRUE	W	H	TRUE	W>H	0	0.958	0.958	0	0.958	0.958	0.958	0.958	Confident terminal shift
5759	5931	2878	TRUE	0.999548	0	TRUE	W	H	TRUE	W>H	0.004	1	1	0.004	1.004	1.008	1	1.004	Confident terminal shift
5764	5939	2881	TRUE	0.977999	0	TRUE	W	H	TRUE	W>H	0.004	0.976	0.976	0.004	0.98	0.984	0.976	0.98	Confident terminal shift
5773	5945	2884	TRUE	0.99707	0	TRUE	W	H	TRUE	W>H	0	0.996	0.996	0	0.996	0.996	0.996	0.996	Confident terminal shift
5776	5941	2887	TRUE	0.975333	0	TRUE	W	H	TRUE	W>H	0	0.962	0.962	0	0.962	0.962	0.962	0.962	Confident terminal shift
5781	5948	2889	TRUE	0.990004	0	TRUE	W	H	TRUE	W>H	0	0.988	0.988	0	0.988	0.988	0.988	0.988	Confident terminal shift
5792	5954	2894	TRUE	0.789866	0	TRUE	W	H	TRUE	W>H	0	0.78	0.78	0	0.78	0.78	0.78	0.78	Confident terminal shift
5794	5953	5955	FALSE	0.814425	0.00784138	TRUE	W	H	TRUE	W>H	0.002	0.788	0.788	0.002	0.79	0.792	0.788	0.79	Confident internal shift
5800	5958	2898	TRUE	0.97068	0	TRUE	W	H	TRUE	W>H	0.006	0.962	0.962	0.006	0.968	0.974	0.962	0.968	Confident terminal shift
5805	5959	2901	TRUE	0.970306	0	TRUE	W	H	TRUE	W>H	0.01	0.956	0.956	0.01	0.966	0.976	0.956	0.966	Confident terminal shift
5807	5961	2902	TRUE	0.956669	0	TRUE	W	H	TRUE	W>H	0.01	0.944	0.944	0.01	0.952	0.962	0.944	0.952	Confident terminal shift
5817	5965	5966	FALSE	0.87265	0.00195743	TRUE	W	H	TRUE	W>H	0.002	0.876	0.876	0.002	0.878	0.88	0.876	0.878	Confident internal shift
5826	5950	5970	FALSE	0.899617	0.0805653	TRUE	W	H	TRUE	W>H	0.006	0.816	0.816	0.006	0.818	0.824	0.816	0.818	Confident internal shift
5838	5975	2919	TRUE	0.793438	0	TRUE	W	H	TRUE	W>H	0.002	0.82	0.82	0.002	0.822	0.824	0.82	0.822	Confident terminal shift
5841	5976	2921	TRUE	0.782276	0	TRUE	W	H	TRUE	W>H	0.006	0.804	0.804	0.006	0.808	0.814	0.804	0.808	Confident terminal shift
5849	5980	2924	TRUE	0.200787	1	TRUE	H	W	TRUE	H>W	0.806	0.074	0.806	0.844	0.074	0.918	0.806	0.844	Confident terminal shift
5860	5987	2929	TRUE	0.209089	1	TRUE	H	W	TRUE	H>W	0.79	0.016	0.79	0.794	0.016	0.81	0.79	0.794	Confident terminal shift
5879	6000	2935	TRUE	0.405702	1	TRUE	H	W	TRUE	H>W	0.65	0.076	0.65	0.674	0.076	0.75	0.65	0.674	Confident terminal shift
5890	6004	2941	TRUE	0.273946	1	TRUE	H	W	TRUE	H>W	0.736	0.008	0.736	0.738	0.008	0.746	0.736	0.738	Confident terminal shift
5891	6002	2942	TRUE	0.323266	1	TRUE	H	W	TRUE	H>W	0.684	0.01	0.684	0.684	0.01	0.694	0.684	0.684	Confident terminal shift
5893	6006	6007	FALSE	0.423168	0.995432	TRUE	H	W	TRUE	H>W	0.566	0.032	0.566	0.574	0.032	0.606	0.566	0.574	Confident internal shift
5906	6012	6013	FALSE	0.146268	0.952296	TRUE	H	W	TRUE	H>W	0.87	0.094	0.87	0.936	0.098	1.034	0.87	0.936	Confident internal shift
5915	6019	2952	TRUE	0.0955411	1	TRUE	H	W	TRUE	H>W	0.916	0	0.916	0.916	0	0.916	0.916	0.916	Confident terminal shift
5937	6026	2965	TRUE	0.0218305	1	TRUE	H	W	TRUE	H>W	0.978	0	0.978	0.978	0	0.978	0.978	0.978	Confident terminal shift
5949	6035	2970	TRUE	0.0863636	1	TRUE	H	W	TRUE	H>W	0.916	0	0.916	0.916	0	0.916	0.916	0.916	Confident terminal shift
5952	6029	2973	TRUE	0.0855212	1	TRUE	H	W	TRUE	H>W	0.926	0.006	0.926	0.932	0.006	0.938	0.926	0.932	Confident terminal shift
6076	6096	3036	TRUE	0.0556072	1	TRUE	H	W	TRUE	H>W	0.93	0.002	0.93	0.932	0.002	0.934	0.93	0.932	Confident terminal shift
5728	5848	5849	FALSE	0.166533	0.984274	TRUE	H	W	TRUE	H>W	0.9	0.114	0.9	0.956	0.118	1.074	0.9	0.956	Confident internal shift
5737	5855	2862	TRUE	0.0847802	1	TRUE	H	W	TRUE	H>W	0.92	0.01	0.92	0.926	0.01	0.936	0.92	0.926	Confident terminal shift
5759	5862	2875	TRUE	0.0895489	1	TRUE	H	W	TRUE	H>W	0.916	0	0.916	0.916	0	0.916	0.916	0.916	Confident terminal shift
5771	5871	2880	TRUE	0.119902	1	TRUE	H	W	TRUE	H>W	0.89	0	0.89	0.89	0	0.89	0.89	0.89	Confident terminal shift
5774	5865	2883	TRUE	0.0902724	1	TRUE	H	W	TRUE	H>W	0.908	0.004	0.908	0.912	0.004	0.916	0.908	0.912	Confident terminal shift
5899	5932	2947	TRUE	0.0866112	1	TRUE	H	W	TRUE	H>W	0.92	0	0.92	0.92	0	0.92	0.92	0.92	Confident terminal shift
5938	5948	2969	TRUE	0.183052	1	TRUE	H	W	TRUE	H>W	0.834	0.044	0.834	0.856	0.044	0.9	0.834	0.856	Confident terminal shift
5951	5957	2974	TRUE	0.156652	1	TRUE	H	W	TRUE	H>W	0.852	0.002	0.852	0.854	0.002	0.856	0.852	0.854	Confident terminal shift
