## Supplementary material for "Why woodiness repeatedly evolves—and disappears": Data_file_4_Expert-curated occurrence records for 46 rare Brassicaceae species

### Sheet: Supplementary Data 4
Expert-curated occurrence records for 46 rare Brassicaceae species
Although GBIF contains occurrence data for most Brassicaceae species, some rare or taxonomically challenging taxa remain poorly represented or absent. To improve niche estimation, taxonomic experts contributed 290 high-confidence occurrence records for 46 species. These records were integrated into the GBIF-derived dataset and subjected to the same automated filtering and validation pipeline appl…
species	source	latitude	longitude	date	rating
Aethionema alpinum	Hamid Moazzeni	31.6167	54.0667		good
Aethionema alpinum	Hamid Moazzeni	33.1476	50.3719		good
Aethionema alpinum	Hamid Moazzeni	28.819	56.4197		good
Aethionema alpinum	Hamid Moazzeni	31.4071	51.5017		good
Aethionema umbellatum	Hamid Moazzeni	30.9058	51.4787		good
Aethionema zagricum	Hamid Moazzeni	33.3572	49.2969		good
Aethionema zagricum	Hamid Moazzeni	32.3657	50.0767		good
Aethionema zagricum	Hamid Moazzeni	31.8142	51.0496		good
Draba rimarum	Atena Eslami-Farouji	36.84	54.43		neutral
Draba rimarum	Atena Eslami-Farouji	36.59	55.52	1948-06-17	neutral
Draba rimarum	Atena Eslami-Farouji	36.12	53.09	1948-07-28	neutral
Draba rimarum	Atena Eslami-Farouji	36.4	51.75	1948-08-08	neutral
Draba rimarum	Atena Eslami-Farouji	36.3	51.85	1959-05-08	neutral
Draba rimarum	Atena Eslami-Farouji	36.11	53.09	1970-10-21	neutral
Draba rimarum	Atena Eslami-Farouji	36.09	53.13	1974-07-11	neutral
Draba rimarum	Atena Eslami-Farouji	36.11	53.1	1995-06-20	neutral
Draba rimarum	Atena Eslami-Farouji	36.115	53.095	2009-06-25	neutral
Hesperis anatolica	Atena Eslami-Farouji	37.5417	34.0106		good
Hesperis anatolica	Atena Eslami-Farouji	37.5417	43.0106		good
Hesperis armena	Atena Eslami-Farouji	36.8175	29.8222		good
Hesperis armena	Atena Eslami-Farouji	36.8175	29.8222		good
Hesperis bakhtiarica	Atena Eslami-Farouji	31.9797	51.2944		good
Hesperis balansae	Atena Eslami-Farouji	39.8394	33.5267		good
Hesperis balansae	Atena Eslami-Farouji	35.3275	33.9708		good
Hesperis balansae	Atena Eslami-Farouji	38.0492	31.3706		good
Hesperis balansae	Atena Eslami-Farouji	38.5767	27.4139		good
Hesperis bicuspidata	Atena Eslami-Farouji	37.0989	35.1486		good
Hesperis bicuspidata	Atena Eslami-Farouji	37.3678	34.2758		good
Hesperis bicuspidata	Atena Eslami-Farouji	39.5469	36.1392		good
Hesperis bicuspidata	Atena Eslami-Farouji	39.9097	33.7181		good
Hesperis bicuspidata	Atena Eslami-Farouji	40.0411	40.5061		good
Hesperis bicuspidata	Atena Eslami-Farouji	36.4858	36.1117		good
Hesperis bicuspidata	Atena Eslami-Farouji	38.9381	36.7511		good
Hesperis bottae	Atena Eslami-Farouji	38.7222	40.9381		good
Hesperis bottae	Atena Eslami-Farouji	38.7222	35.2614		good
Hesperis breviscapa	Atena Eslami-Farouji	39.7467	39.4911		good
Hesperis breviscapa	Atena Eslami-Farouji	40	35.1603		good
Hesperis breviscapa	Atena Eslami-Farouji	40.4756	39.9333		good
Hesperis buschiana	Atena Eslami-Farouji	41.1006	42.1261		good
Hesperis dvorakii	Atena Eslami-Farouji	37.085	36.2464		good
Hesperis dvorakii	Atena Eslami-Farouji	37.5028	36.7419		good
Hesperis hamzaoglui	Atena Eslami-Farouji	37.0136	36.4314		good
Hesperis hamzaoglui	Atena Eslami-Farouji	37.0744	36.2464		good
Hesperis hamzaoglui	Atena Eslami-Farouji	38.6264	32.6536		good
Hesperis hedgei	Atena Eslami-Farouji	37.7422	39.6586		good
Hesperis hedgei	Atena Eslami-Farouji	37.7422	39.6586		good
Hesperis hyrcana	Atena Eslami-Farouji	38.9078	46.865		good
Hesperis ilamica	Atena Eslami-Farouji	33.7658	46.5739		good
Hesperis kotschyi	Atena Eslami-Farouji	36.5742	32.4803		good
Hesperis kotschyi	Atena Eslami-Farouji	39.1561	34.2975		good
Hesperis kotschyi	Atena Eslami-Farouji	38.0797	31.3617		good
Hesperis kotschyi	Atena Eslami-Farouji	37.4022	34.2731		good
Hesperis kotschyi	Atena Eslami-Farouji	37.3183	34.2642		good
Hesperis kotschyi	Atena Eslami-Farouji	36.8608	30.0239		good
Hesperis kotschyi	Atena Eslami-Farouji	36.6517	32.9436		good
Hesperis kotschyi	Atena Eslami-Farouji	37.3678	34.2758		good
Hesperis kotschyi	Atena Eslami-Farouji	39.5406	34.0081		good
Hesperis kotschyi	Atena Eslami-Farouji	36.7653	32.7333		good
Hesperis kuerschneri	Atena Eslami-Farouji	36.9044	28.3097		good
Hesperis kuerschneri	Atena Eslami-Farouji	36.9042	28.3267		good
Hesperis kuerschneri	Atena Eslami-Farouji	36.88	28.5853		good
Hesperis luristanica	Atena Eslami-Farouji	33.2308	48.5758		good
Hesperis matronalis	Atena Eslami-Farouji	40.6011	43.0972		good
Hesperis matronalis	Atena Eslami-Farouji	41.0475	41.0036		good
Hesperis matronalis	Atena Eslami-Farouji	38.4236	27.14		good
Hesperis matronalis	Atena Eslami-Farouji	41.0492	41.0036		good
Hesperis matronalis	Atena Eslami-Farouji	41.2381	42.7767		good
Hesperis matronalis	Atena Eslami-Farouji	40.6011	43.1064		good
Hesperis matronalis	Atena Eslami-Farouji	40.9353	42.4894		good
Hesperis matronalis	Atena Eslami-Farouji	41.1808	41.8206		good
Hesperis matronalis	Atena Eslami-Farouji	40.7933	42.6094		good
Hesperis matronalis	Atena Eslami-Farouji	40.6011	43.1064		good
Hesperis matronalis	Atena Eslami-Farouji	41.0492	41.0036		good
Hesperis matronalis	Atena Eslami-Farouji	41.2525	42.3544		good
Hesperis matronalis	Atena Eslami-Farouji	38.7203	35.4825		good
Hesperis microcalyx	Atena Eslami-Farouji	39.3389	41.2767		good
Hesperis microcalyx	Atena Eslami-Farouji	39.9056	39.3856		good
Hesperis microcalyx	Atena Eslami-Farouji	40.4769	39.4711		good
Hesperis microcalyx	Atena Eslami-Farouji	40.0517	42.1025		good
Hesperis microcalyx	Atena Eslami-Farouji	40.4856	39.2375		good
Hesperis nivalis	Atena Eslami-Farouji	35.5792	49.2242		good
Hesperis novakii	Atena Eslami-Farouji	37.3128	40.7394		good
Hesperis novakii	Atena Eslami-Farouji	37.3039	40.7406		good
Hesperis novakii	Atena Eslami-Farouji	38.5053	42.2831		good
Hesperis odorata	Atena Eslami-Farouji	35.3217	46.9861		good
Hesperis ozcelikii	Atena Eslami-Farouji	37.6147	31.1739		good
Hesperis pendula	Atena Eslami-Farouji	38.0203	36.4947		good
Hesperis pendula	Atena Eslami-Farouji	37.7636	38.2772		good
Hesperis pendula	Atena Eslami-Farouji	39.2883	39.1053		good
Hesperis pendula	Atena Eslami-Farouji	37.3278	34.7944		good
Hesperis pendula	Atena Eslami-Farouji	38.3553	38.3525		good
Hesperis persica	Atena Eslami-Farouji	37.7947	46.2486		good
Hesperis pisidica	Atena Eslami-Farouji	36.6169	29.8678		good
Hesperis pisidica	Atena Eslami-Farouji	36.8339	30.3508		good
Hesperis podocarpa	Atena Eslami-Farouji	37.0619	37.3781		good
Hesperis podocarpa	Atena Eslami-Farouji	37.0989	37.2878		good
Hesperis podocarpa	Atena Eslami-Farouji	37.2503	37.4431		good
Hesperis straussii	Atena Eslami-Farouji	34.2806	46.2353		good
Hesperis syriaca	Atena Eslami-Farouji	37.2267	37.4669		good
Hesperis syriaca	Atena Eslami-Farouji	37.1461	37.3678		good
Hesperis thyrsoidea	Atena Eslami-Farouji	36.9711	39.4375		good
Hesperis thyrsoidea	Atena Eslami-Farouji	38.3553	38.3525		good
Hesperis thyrsoidea	Atena Eslami-Farouji	35.3275	33.9708		good
Hesperis tosyaensis	Atena Eslami-Farouji	40.7686	34.0692		good
Hesperis tosyaensis	Atena Eslami-Farouji	40.9339	34.035		good
Hesperis tristis	Atena Eslami-Farouji	41.8861	27.3783		good
Hesperis turkmendaghensis	Atena Eslami-Farouji	39.7706	30.5242		good
Ricotia aucheri	Barış Özüdoğru	39.9139	39.1381		good
Ricotia aucheri	Barış Özüdoğru	39.8167	39.7597		good
Ricotia aucheri	Barış Özüdoğru	40.7543	41.8715		good
Ricotia aucheri	Barış Özüdoğru	39.87	39.12		good
Ricotia aucheri	Barış Özüdoğru	39.8799	39.153		good
Ricotia aucheri	Barış Özüdoğru	39.7592	39.7426		good
Ricotia aucheri	Barış Özüdoğru	39.7625	39.7564		good
Ricotia aucheri	Barış Özüdoğru	37.8331	37.2742		good
Ricotia aucheri	Barış Özüdoğru	39.3203	38.4105		good
Ricotia aucheri	Barış Özüdoğru	40.6386	41.6181		good
Ricotia aucheri	Barış Özüdoğru	40.6471	41.2276		good
Ricotia aucheri	Barış Özüdoğru	40.461	40.9327		good
Ricotia aucheri	Barış Özüdoğru	38.2484	38.3426		good
Ricotia aucheri	Barış Özüdoğru	37.5304	35.1086		good
Ricotia aucheri	Barış Özüdoğru	37.9061	37.8019		good
Ricotia aucheri	Barış Özüdoğru	39.4852	39.1964		good
Ricotia aucheri	Barış Özüdoğru	39.3695	39.1616		good
Ricotia aucheri	Barış Özüdoğru	40.8688	41.2604		good
Ricotia aucheri	Barış Özüdoğru	39.2607	38.5287		good
Ricotia aucheri	Barış Özüdoğru	39.4689	39.1408		good
Ricotia aucheri	Barış Özüdoğru	39.7497	39.7997		good
Ricotia aucheri	Barış Özüdoğru	41.0406	41.4364		good
Ricotia aucheri	Barış Özüdoğru	40.8158	41.6037		good
Ricotia aucheri	Barış Özüdoğru	40.6978	41.4885		good
Ricotia aucheri	Barış Özüdoğru	40.5565	41.0622		good
Ricotia aucheri	Barış Özüdoğru	40.6031	41.16		good
Ricotia aucheri	Barış Özüdoğru	40.861	41.5399		good
Ricotia aucheri	Barış Özüdoğru	40.6838	41.6707		good
Ricotia aucheri	Barış Özüdoğru	40.7522	41.8883		good
Ricotia aucheri	Barış Özüdoğru	39.4551	39.1957		good
Ricotia aucheri	Barış Özüdoğru	39.2536	38.5108		good
Ricotia aucheri	Barış Özüdoğru	39.2714	38.4914		good
Ricotia aucheri	Barış Özüdoğru	39.2378	38.5225		good
Ricotia aucheri	Barış Özüdoğru	39.8799	39.153		good
Ricotia aucheri	Barış Özüdoğru	38.2325	38.3817		good
Ricotia aucheri	Barış Özüdoğru	39.9822	40.5617		good
Ricotia aucheri	Barış Özüdoğru	37.7144	35.4011		good
Ricotia aucheri	Barış Özüdoğru	37.9029	37.9707		good
Ricotia aucheri	Barış Özüdoğru	37.9107	37.84		good
Ricotia aucheri	Barış Özüdoğru	37.9413	38.1383		good
Ricotia aucheri	Barış Özüdoğru	37.9791	38.6884		good
Ricotia aucheri	Barış Özüdoğru	39.8871	39.1366		good
Ricotia aucheri	Barış Özüdoğru	37.8982	35.4581		good
Ricotia carnosula	Barış Özüdoğru	36.6906	30.5711		good
Ricotia carnosula	Barış Özüdoğru	36.5814	30.5461		good
Ricotia carnosula	Barış Özüdoğru	36.4939	30.4842		good
Ricotia carnosula	Barış Özüdoğru	36.4147	30.4747		good
Ricotia carnosula	Barış Özüdoğru	36.3931	30.4433		good
Ricotia carnosula	Barış Özüdoğru	36.6353	30.5467		good
Ricotia carnosula	Barış Özüdoğru	36.2012	29.8444		good
Ricotia carnosula	Barış Özüdoğru	36.6461	30.5544		good
Ricotia carnosula	Barış Özüdoğru	36.7263	29.0532		good
Ricotia carnosula	Barış Özüdoğru	36.1547	29.5889		good
Ricotia carnosula	Barış Özüdoğru	36.5217	30.5383		good
Ricotia carnosula	Barış Özüdoğru	36.5761	30.5442		good
Ricotia carnosula	Barış Özüdoğru	36.595	30.5033		good
Ricotia carnosula	Barış Özüdoğru	36.5784	30.5464		good
Ricotia carnosula	Barış Özüdoğru	36.884	30.6809		good
Ricotia carnosula	Barış Özüdoğru	36.4061	30.4188		good
Ricotia carnosula	Barış Özüdoğru	36.7934	30.5745		good
Ricotia carnosula	Barış Özüdoğru	36.1999	29.8444		good
Ricotia carnosula	Barış Özüdoğru	36.4255	30.47		good
Ricotia cretica	Barış Özüdoğru	35.5	23.5829		good
Ricotia cretica	Barış Özüdoğru	35.2	24.15		good
Ricotia cretica	Barış Özüdoğru	35.2167	24.1167		good
Ricotia cretica	Barış Özüdoğru	35.2	24.1167		good
Ricotia cretica	Barış Özüdoğru	35.1472	24.9083		good
Ricotia cretica	Barış Özüdoğru	35.2	24.0833		good
Ricotia cretica	Barış Özüdoğru	35.2333	24.4		good
Ricotia cretica	Barış Özüdoğru	35.2216	24.355		good
Ricotia cretica	Barış Özüdoğru	35.25	24.1667		good
Ricotia cretica	Barış Özüdoğru	35.2167	24.1167		good
Ricotia cretica	Barış Özüdoğru	35.2167	24.1667		good
Ricotia cretica	Barış Özüdoğru	35.1506	24.905		good
Ricotia cretica	Barış Özüdoğru	35.2216	24.355		good
Ricotia cretica	Barış Özüdoğru	35.2167	24.35		good
Ricotia cretica	Barış Özüdoğru	35.0833	25.8333		good
Ricotia cretica	Barış Özüdoğru	35.1167	25.8667		good
Ricotia cretica	Barış Özüdoğru	35.0833	25.8333		good
Ricotia cretica	Barış Özüdoğru	35.15	25.9333		good
Ricotia cretica	Barış Özüdoğru	35.15	25.95		good
Ricotia cretica	Barış Özüdoğru	35.15	25.9333		good
Ricotia cretica	Barış Özüdoğru	35.1333	26.0167		good
Ricotia cretica	Barış Özüdoğru	35.1667	26.05		good
Ricotia cretica	Barış Özüdoğru	35.1	26.2167		good
Ricotia cretica	Barış Özüdoğru	35.0332	26.15		good
Ricotia cretica	Barış Özüdoğru	35.1667	26.05		good
Ricotia cretica	Barış Özüdoğru	35.05	26.1833		good
Ricotia cretica	Barış Özüdoğru	35.0167	26.05		good
Ricotia cretica	Barış Özüdoğru	35.2228	24.0722		good
Ricotia cretica	Barış Özüdoğru	35.2206	24.0586		good
Ricotia cretica	Barış Özüdoğru	35.2057	24.1258		good
Ricotia cretica	Barış Özüdoğru	35.1976	24.4654		good
Ricotia cretica	Barış Özüdoğru	35.2429	24.1628		good
Ricotia cretica	Barış Özüdoğru	35.135	25.8664		good
Ricotia cretica	Barış Özüdoğru	35.3014	25.7199		good
Ricotia cretica	Barış Özüdoğru	35.2076	24.2377		good
Ricotia cretica	Barış Özüdoğru	35.2342	24.0986		good
Ricotia davisiana	Barış Özüdoğru	36.5481	30.4219		good
Ricotia davisiana	Barış Özüdoğru	36.5658	29.9318		good
Ricotia davisiana	Barış Özüdoğru	36.5421	30.4261		good
Ricotia davisiana	Barış Özüdoğru	36.5416	30.4383		good
Ricotia davisiana	Barış Özüdoğru	36.5491	30.4468		good
Ricotia isatoides	Barış Özüdoğru	35.5472	27.1542		good
Ricotia isatoides	Barış Özüdoğru	35.5639	27.1722		good
Ricotia isatoides	Barış Özüdoğru	35.5639	27.1722		good
Ricotia isatoides	Barış Özüdoğru	355833	271333		good
Ricotia isatoides	Barış Özüdoğru	35.5553	27.1642		good
Ricotia lunaria	Barış Özüdoğru	32.6711	34.9665		good
Ricotia lunaria	Barış Özüdoğru	32.7405	34.9993		good
Ricotia lunaria	Barış Özüdoğru	32.7144	34.9738		good
Ricotia lunaria	Barış Özüdoğru	32.5422	34.9913		good
Ricotia lunaria	Barış Özüdoğru	32.2244	34.8552		good
Ricotia lunaria	Barış Özüdoğru	32.9517	35.247		good
Ricotia lunaria	Barış Özüdoğru	32.9381	35.7068		good
Ricotia lunaria	Barış Özüdoğru	32.9562	35.2577		good
Ricotia lunaria	Barış Özüdoğru	32.8246	35.2629		good
Ricotia lunaria	Barış Özüdoğru	32.9045	35.76		good
Ricotia lunaria	Barış Özüdoğru	32.9517	35.2577		good
Ricotia lunaria	Barış Özüdoğru	32.6459	35.039		good
Ricotia lunaria	Barış Özüdoğru	32.8397	35.4178		good
Ricotia lunaria	Barış Özüdoğru	33.2447	35.6978		good
Ricotia lunaria	Barış Özüdoğru	33.0428	35.2042		good
Ricotia lunaria	Barış Özüdoğru	33.0428	35.2524		good
Ricotia lunaria	Barış Özüdoğru	33.0695	35.4773		good
Ricotia lunaria	Barış Özüdoğru	33.0758	35.4805		good
Ricotia lunaria	Barış Özüdoğru	33.3031	35.7303		good
Ricotia lunaria	Barış Özüdoğru	33.2721	35.5831		good
Ricotia lunaria	Barış Özüdoğru	33.0012	35.3487		good
Ricotia lunaria	Barış Özüdoğru	33.0057	35.3273		good
Ricotia lunaria	Barış Özüdoğru	33.2465	35.6903		good
Ricotia lunaria	Barış Özüdoğru	33.2851	35.7356		good
Ricotia sinuata	Barış Özüdoğru	37.0386	31.6339		good
Ricotia sinuata	Barış Özüdoğru	36.945	31.5108		good
Ricotia sinuata	Barış Özüdoğru	36.2053	35.9136		good
Ricotia sinuata	Barış Özüdoğru	36.1731	35.8825		good
Ricotia sinuata	Barış Özüdoğru	36.3897	36.1636		good
Ricotia sinuata	Barış Özüdoğru	36.8781	31.7476		good
Ricotia sinuata	Barış Özüdoğru	36.5525	32.0025		good
Ricotia sinuata	Barış Özüdoğru	36.932	31.7599		good
Ricotia sinuata	Barış Özüdoğru	36.4772	32.2272		good
Ricotia sinuata	Barış Özüdoğru	36.4667	32.3667		good
Ricotia sinuata	Barış Özüdoğru	36.6461	32.0092		good
Ricotia sinuata	Barış Özüdoğru	36.9134	31.7567		good
Ricotia sinuata	Barış Özüdoğru	37.4662	36.3411		good
Ricotia sinuata	Barış Özüdoğru	36.4984	36.1815		good
Ricotia sinuata	Barış Özüdoğru	36.3361	35.9761		good
Ricotia sinuata	Barış Özüdoğru	36.8599	31.8319		good
Ricotia sinuata	Barış Özüdoğru	37.0745	36.3594		good
Ricotia sinuata	Barış Özüdoğru	37.4456	36.6562		good
Ricotia sinuata	Barış Özüdoğru	36.8283	36.2937		good
Ricotia sinuata	Barış Özüdoğru	37.307	36.2506		good
Ricotia sinuata	Barış Özüdoğru	36.4973	36.1882		good
Ricotia sinuata	Barış Özüdoğru	36.881	31.842		good
Ricotia sinuata	Barış Özüdoğru	36.5669	31.968		good
Ricotia sinuata	Barış Özüdoğru	37.2434	36.48		good
Ricotia sinuata	Barış Özüdoğru	37.1731	36.4693		good
Ricotia sinuata	Barış Özüdoğru	36.3337	35.9724		good
Ricotia sinuata	Barış Özüdoğru	36.9685	31.747		good
Ricotia sinuata	Barış Özüdoğru	36.795	31.7681		good
Ricotia sinuata	Barış Özüdoğru	36.7828	32.1034		good
Ricotia sinuata	Barış Özüdoğru	36.5628	31.9606		good
Ricotia sinuata	Barış Özüdoğru	37.9064	35.9453		good
Ricotia sinuata	Barış Özüdoğru	36.5001	36.2103		good
Ricotia sinuata	Barış Özüdoğru	36.4737	36.2776		good
Ricotia sinuata	Barış Özüdoğru	36.8276	36.2915		good
Ricotia sinuata	Barış Özüdoğru	37.5615	36.3609		good
Ricotia tenuifolia	Barış Özüdoğru	36.513	30.0491		good
Ricotia tenuifolia	Barış Özüdoğru	36.5395	29.9892		good
Ricotia varians	Barış Özüdoğru	37.6856	31.2875		good
Ricotia varians	Barış Özüdoğru	37.2333	31.3333		good
Ricotia varians	Barış Özüdoğru	37.6719	31.2606		good
Ricotia varians	Barış Özüdoğru	37.6667	31.2575		good
Ricotia varians	Barış Özüdoğru	37.2625	31.2625		good
Ricotia varians	Barış Özüdoğru	37.1484	31.3255		good
Zahora ait-atta	Marcus Koch	31.4062	-3.7353	2017-04-04	good
Zahora ait-atta	Marcus Koch	31.4115	-3.7214	2017-12-02	good
Zahora ait-atta	Marcus Koch	30.9906	-3.9918	2018-02-08	good
Zahora ait-atta	Marcus Koch	30.9286	-3.9753	2018-10-10	good
Zahora ait-atta	Marcus Koch	30.9988	-3.9875	2019-02-08	good
Zahora ait-atta	Marcus Koch	31.4114	-3.722	2019-03-11	good
Zahora ait-atta	Marcus Koch	31.4127	-3.7419	2019-03-11	good
Zahora ait-atta	Marcus Koch	30.9293	-3.974	2019-03-12	good
